# Reconstructing donor genotypes from scRNA-seq for downstream eQTL and HLA–TCR analysis

**DOI:** 10.64898/2026.09.30.755703

**Authors:** Hannah Kockelbergh, Jennifer Astley, Katherine M. Kichula, Zhipeng Zhang, Esther S. Ng, COvid-19 Multi-omics Blood ATlas (COMBAT) Consortium, Calliope A. Dendrou, Amanda Y. Chong, Robert A. Watson, Benjamin P. Fairfax, Julian C. Knight, Gavin Band, Paul J. Norman, Mary N. Carrington, Stephen N. Sansom, Alexander J. Mentzer, Luke Jostins-Dean, Yang Luo

## Abstract

Single-cell eQTL studies can reveal heterogeneous genetic effects on gene expression that vary with cell type, but their wider application has been constrained by the frequent absence of matched genotype data. Here, we present single-cell Transcriptome Allelic Prediction and Association Studies (scTAPAS), a bioinformatic framework for reconstructing donor genotypes directly from single-cell RNA-sequencing reads and downstream genetic analysis. Applying scTAPAS to 5’ single-cell RNA-sequencing data from the COVID-19 Multi-omic Blood Atlas (COMBAT), we show that reference-based imputation of sparse RNA-derived genetic information generates genotype dosages sufficiently accurate for association testing. Despite testing only 18.0% of the variants available from conventional array-based genotyping and imputation, scTAPAS recovers 68.6% of cell type-eGene pairs identified using conventional array-based genotypes, with strong concordance in effect sizes. We further show that scTAPAS-derived variants can support imputation of classical HLA alleles and enable HLA-aware QTL analyses, including associations between HLA variation and TCR repertoire at single-cell resolution. Using matched single-cell TCR-sequencing data, we identify CD4+ T cell-specific associations between HLA class II alleles and T-cell receptor (TCR) Vα gene segment usage, highlighting the potential of analyses that complement TCR sequencing at single-cell resolution with HLA types. These results show that genetic information recovered from single-cell RNA sequencing data can support both regulatory and immunogenetic association analyses, expanding the discovery potential of single-cell cohorts for which conventional genotyping or HLA typing is unavailable.
