## supplementary tables for "Reconstructing donor genotypes from scRNA-seq for downstream eQTL and HLA–TCR analysis": supp_tab_1.tsv

## Supplementary Table 1: Number of scTAPAS variants passing filters
# condition: quality control conditions on which genetic variants derived from scRNA-seq are subset. pass_qc is the combination of INFO_SCORE>0.8, MAF>0.05 and HWE>1e-6.
# n_variants: number of genetic variants derived from scRNA-seq which satisfy the condition
condition	n_variants
INFO_SCORE>0.5	2955088
INFO_SCORE>0.8	2730141
MAF>0.05	468015
HWE>1e-6	3695186
pass_qc	76833
