## supplementary tables for "Reconstructing donor genotypes from scRNA-seq for downstream eQTL and HLA–TCR analysis": supp_tab_4.tsv

## Supplementary Table 4: summary of correlation between concordance with genotyping (r2) and INFO_SCORE from QUILT2 under conditions
# maf_subset: condition on which filtering is applied based on mean allele frequency, and name of source of allele frequencies including MAF (from quilt2 allele frequencies), MAF_gt (from imputed genotyping allele frequencies), MAF_1000G (from 1000 Genomes allele frequencies), MAF_EUR1000G (from 1000 Genomes European allele frequencies)
# r: Pearson r between concordance with genotyping (r2) and INFO_SCORE from QUILT2
# p: p-value for Pearson correlation
# r2: Pearson r squared
# hwe_subset: condition on which variants filtered for HWE
# post_qc_samples: whether samples with <500 cells were excluded from calculation
# genotyping: method used to obtains genetic variants for evaluation of concordance, including GSA (Global Screening Array) or topmed (TOPMed-imputed GSA)
maf_subset	r	p	r2	hwe_subset	post_qc_samples	genotyping
all	0.8379888282114717	0.0	0.7022252762072354	all	false	GSA
MAF>0.05	0.8949686849942692	0.0	0.8009689471203714	all	false	GSA
MAF<=0.05	0.6810392972944431	0.0	0.4638145244593089	all	false	GSA
MAF_gt>0.05	0.8967203577965511	0.0	0.8041074000867746	all	false	GSA
MAF_gt<=0.05	0.693410321149026	0.0	0.48081787347599536	all	false	GSA
MAF_1000G>0.05	0.8956712421655527	0.0	0.8022269740423842	all	false	GSA
MAF_1000G<=0.05	0.6629031568908667	0.0	0.439440595415877	all	false	GSA
MAF_EUR1000G>0.05	0.9009440318075095	0.0	0.8117001484495706	all	false	GSA
MAF_EUR1000G<=0.05	0.7055556037386423	0.0	0.4978087099670001	all	false	GSA
all	0.8406840276784858	0.0	0.7067496343937211	hwe>1e-06	false	GSA
MAF>0.05	0.9019213588489741	0.0	0.8134621375479798	hwe>1e-06	false	GSA
MAF<=0.05	0.6810392972944431	0.0	0.4638145244593089	hwe>1e-06	false	GSA
MAF_gt>0.05	0.9007979999174913	0.0	0.8114370366553527	hwe>1e-06	false	GSA
MAF_gt<=0.05	0.6997899531708287	0.0	0.48970597855883063	hwe>1e-06	false	GSA
MAF_1000G>0.05	0.9006286010139926	0.0	0.8111318769644213	hwe>1e-06	false	GSA
MAF_1000G<=0.05	0.6677948524820546	0.0	0.44594996500152906	hwe>1e-06	false	GSA
MAF_EUR1000G>0.05	0.905811392655323	0.0	0.8204942790641757	hwe>1e-06	false	GSA
MAF_EUR1000G<=0.05	0.7108199942577313	0.0	0.5052650642365613	hwe>1e-06	false	GSA
all	0.6423192062745735	5.633065938111368e-68	0.4125739627491981	hwe<=1e-06	false	GSA
MAF>0.05	0.6423192062745735	5.633065938111368e-68	0.4125739627491981	hwe<=1e-06	false	GSA
MAF<=0.05				hwe<=1e-06	false	GSA
MAF_gt>0.05	0.6957366806801283	4.4348623325864595e-82	0.4840495288438028	hwe<=1e-06	false	GSA
MAF_gt<=0.05				hwe<=1e-06	false	GSA
MAF_1000G>0.05	0.6765035885492106	7.82411074609505e-77	0.45765710531995957	hwe<=1e-06	false	GSA
MAF_1000G<=0.05				hwe<=1e-06	false	GSA
MAF_EUR1000G>0.05	0.6895661411937696	3.145253053323847e-80	0.47550146308086577	hwe<=1e-06	false	GSA
MAF_EUR1000G<=0.05				hwe<=1e-06	false	GSA
all	0.8410190927981896	0.0	0.7073131144510899	all	true	GSA
MAF>0.05	0.8970699820565396	0.0	0.8047345527069204	all	true	GSA
MAF<=0.05	0.6852576722758745	0.0	0.4695780774129499	all	true	GSA
MAF_gt>0.05	0.8991320964449774	0.0	0.8084385268575401	all	true	GSA
MAF_gt<=0.05	0.6979323334704837	0.0	0.4871095421035544	all	true	GSA
MAF_1000G>0.05	0.8977849372104142	0.0	0.8060177934819074	all	true	GSA
MAF_1000G<=0.05	0.6657870329022892	0.0	0.44327237318083396	all	true	GSA
MAF_EUR1000G>0.05	0.903072031213934	0.0	0.8155390935608605	all	true	GSA
MAF_EUR1000G<=0.05	0.710317120718778	0.0	0.504550411986215	all	true	GSA
all	0.8437223559294501	0.0	0.7118674138951417	hwe>1e-06	true	GSA
MAF>0.05	0.9040023437581497	0.0	0.8172202375202279	hwe>1e-06	true	GSA
MAF<=0.05	0.6852576722758745	0.0	0.4695780774129499	hwe>1e-06	true	GSA
MAF_gt>0.05	0.9032338722670917	0.0	0.8158314280106049	hwe>1e-06	true	GSA
MAF_gt<=0.05	0.704266378082012	0.0	0.4959911312967554	hwe>1e-06	true	GSA
MAF_1000G>0.05	0.9027271742857046	0.0	0.8149163511938529	hwe>1e-06	true	GSA
MAF_1000G<=0.05	0.670674894144887	0.0	0.4498048136362554	hwe>1e-06	true	GSA
MAF_EUR1000G>0.05	0.9080000223523914	0.0	0.8244640405919433	hwe>1e-06	true	GSA
MAF_EUR1000G<=0.05	0.7154568602610394	0.0	0.5118785188945845	hwe>1e-06	true	GSA
all	0.6508247763091175	2.5203920678289637e-70	0.42357288945781285	hwe<=1e-06	true	GSA
MAF>0.05	0.6508247763091175	2.5203920678289637e-70	0.42357288945781285	hwe<=1e-06	true	GSA
MAF<=0.05				hwe<=1e-06	true	GSA
MAF_gt>0.05	0.703210389245817	1.4659658999829846e-84	0.49450485154325347	hwe<=1e-06	true	GSA
MAF_gt<=0.05				hwe<=1e-06	true	GSA
MAF_1000G>0.05	0.6852626335481913	1.4762071845854446e-79	0.4695848769374027	hwe<=1e-06	true	GSA
MAF_1000G<=0.05				hwe<=1e-06	true	GSA
MAF_EUR1000G>0.05	0.694733390969778	6.770099511130916e-82	0.48265448452836646	hwe<=1e-06	true	GSA
MAF_EUR1000G<=0.05				hwe<=1e-06	true	GSA
all	0.8745298087323473	0.0	0.7648023863614359	all	false	TOPMed
MAF>0.05	0.9098767865374348	0.0	0.8278757666796887	all	false	TOPMed
MAF<=0.05	0.7379785497656443	0.0	0.5446123399142034	all	false	TOPMed
MAF_gt>0.05	0.9129308924788321	0.0	0.8334428144421968	all	false	TOPMed
MAF_gt<=0.05	0.726783187662436	0.0	0.5282138018687716	all	false	TOPMed
MAF_1000G>0.05	0.9097452091362231	0.0	0.8276363455463104	all	false	TOPMed
MAF_1000G<=0.05	0.7281815745443737	0.0	0.5302484055059233	all	false	TOPMed
MAF_EUR1000G>0.05	0.9140875493029414	0.0	0.8355560477906574	all	false	TOPMed
MAF_EUR1000G<=0.05	0.7331139529702877	0.0	0.5374560680397212	all	false	TOPMed
all	0.8759926568259715	0.0	0.7673631348130243	hwe>1e-06	false	TOPMed
MAF>0.05	0.9136567442399705	0.0	0.8347686462951828	hwe>1e-06	false	TOPMed
MAF<=0.05	0.7379785497656443	0.0	0.5446123399142034	hwe>1e-06	false	TOPMed
MAF_gt>0.05	0.9156976811292219	0.0	0.8385022432254341	hwe>1e-06	false	TOPMed
MAF_gt<=0.05	0.7306486273761469	0.0	0.5338474166866476	hwe>1e-06	false	TOPMed
MAF_1000G>0.05	0.9130445974131506	0.0	0.8336504368653422	hwe>1e-06	false	TOPMed
MAF_1000G<=0.05	0.7296765854689283	0.0	0.5324279193815943	hwe>1e-06	false	TOPMed
MAF_EUR1000G>0.05	0.9168936844288128	0.0	0.8406940285454434	hwe>1e-06	false	TOPMed
MAF_EUR1000G<=0.05	0.737069363323786	0.0	0.5432712463505313	hwe>1e-06	false	TOPMed
all	0.6594173802682848	0.0	0.4348312813998877	hwe<=1e-06	false	TOPMed
MAF>0.05	0.6594173802682848	0.0	0.4348312813998877	hwe<=1e-06	false	TOPMed
MAF<=0.05				hwe<=1e-06	false	TOPMed
MAF_gt>0.05	0.6850020919060126	0.0	0.46922786591561333	hwe<=1e-06	false	TOPMed
MAF_gt<=0.05	0.30368044412447626	1.4014756239766018e-07	0.09222181214363914	hwe<=1e-06	false	TOPMed
MAF_1000G>0.05	0.6713273120849649	0.0	0.45068035995122385	hwe<=1e-06	false	TOPMed
MAF_1000G<=0.05	0.20291397449390206	0.037893111318183154	0.04117408104491194	hwe<=1e-06	false	TOPMed
MAF_EUR1000G>0.05	0.6860708869760829	0.0	0.4706932619561491	hwe<=1e-06	false	TOPMed
MAF_EUR1000G<=0.05	0.31214002248859307	5.5603374369793515e-09	0.0974313936391794	hwe<=1e-06	false	TOPMed
all	0.8768861823391371	0.0	0.7689293767773063	all	true	TOPMed
MAF>0.05	0.9116851534029544	0.0	0.8311698189353686	all	true	TOPMed
MAF<=0.05	0.7416249091415062	0.0	0.5500075058591474	all	true	TOPMed
MAF_gt>0.05	0.914860013482464	0.0	0.8369688442691343	all	true	TOPMed
MAF_gt<=0.05	0.7303023022139695	0.0	0.5333414526190241	all	true	TOPMed
MAF_1000G>0.05	0.9114553203294494	0.0	0.8307508009568593	all	true	TOPMed
MAF_1000G<=0.05	0.7302595266992397	0.0	0.5332789763349975	all	true	TOPMed
MAF_EUR1000G>0.05	0.9158985306982056	0.0	0.8388701185351318	all	true	TOPMed
MAF_EUR1000G<=0.05	0.7371089943724232	0.0	0.543329669584725	all	true	TOPMed
all	0.8783620095358371	0.0	0.771519819795834	hwe>1e-06	true	TOPMed
MAF>0.05	0.9154623111583685	0.0	0.8380712431514216	hwe>1e-06	true	TOPMed
MAF<=0.05	0.7416249091415062	0.0	0.5500075058591474	hwe>1e-06	true	TOPMed
MAF_gt>0.05	0.9176360689034877	0.0	0.8420559549526464	hwe>1e-06	true	TOPMed
MAF_gt<=0.05	0.734183159584191	0.0	0.5390249118170257	hwe>1e-06	true	TOPMed
MAF_1000G>0.05	0.9147532010932836	0.0	0.8367734189104094	hwe>1e-06	true	TOPMed
MAF_1000G<=0.05	0.7317521043936661	0.0	0.5354611422845589	hwe>1e-06	true	TOPMed
MAF_EUR1000G>0.05	0.9187131060418686	0.0	0.8440337712130977	hwe>1e-06	true	TOPMed
MAF_EUR1000G<=0.05	0.7410585675619095	0.0	0.5491678005569092	hwe>1e-06	true	TOPMed
all	0.6654916543733255	0.0	0.4428791420405457	hwe<=1e-06	true	TOPMed
MAF>0.05	0.6654916543733255	0.0	0.4428791420405457	hwe<=1e-06	true	TOPMed
MAF<=0.05				hwe<=1e-06	true	TOPMed
MAF_gt>0.05	0.6903960950607175	0.0	0.4766467680750873	hwe<=1e-06	true	TOPMed
MAF_gt<=0.05	0.3025892480807567	1.5611637209708926e-07	0.09156025305407772	hwe<=1e-06	true	TOPMed
MAF_1000G>0.05	0.6764902287791035	0.0	0.45763902963360376	hwe<=1e-06	true	TOPMed
MAF_1000G<=0.05	0.20353308671870324	0.037298739002713625	0.04142571738924317	hwe<=1e-06	true	TOPMed
MAF_EUR1000G>0.05	0.691367013203865	0.0	0.47798834694643316	hwe<=1e-06	true	TOPMed
MAF_EUR1000G<=0.05	0.3147841791665176	4.065421906633188e-09	0.09908907945353823	hwe<=1e-06	true	TOPMed
