## supplementary tables for "Reconstructing donor genotypes from scRNA-seq for downstream eQTL and HLA–TCR analysis": supp_tab_5.tsv

## Supplementary Table 5: summary of sc-eQTL analysis
# phenotype_id: gene id
# gene_symbol: gene id as symbol
# cell_type: cell type including CD4 (CD4+ T cells), CD8 (CD8+ T cells), B (B cells), cMono (classical monocytes), ncMono (non-classical monocytes), NK (natural killer cells)
# egene_in_scTAPAS: whether gene is egene in scTAPAS sc-eQTLs
# egene_in_array_gt: whether gene is egene in array+TOPMed sc-eQTLs
# scTAPAS_lead_SNV: lead SNV associated with eGene in scTAPAS sc-eQTLs, format chrom:pos_ref_alt
# pval_nominal_scTAPAS: nominal p-value of lead SNV association with eGene in scTAPAS sc-eQTLs
# slope_scTAPAS: slope of lead SNV association with eGene in scTAPAS sc-eQTLs
# array_gt_lead_SNV: lead SNV associated with eGene in array+TOPMed sc-eQTLs, format chrom:pos_ref_alt
# pval_nominal_array_gt: nominal p-value of lead SNV association with eGene in array+TOPMed sc-eQTLs
# slope_array_gt: slope of lead SNV association with eGene in array+TOPMed sc-eQTLs
# SNV_match_in_scTAPAS_array: whether relevant lead SNV has match in other genotyping source, scTAPAS or array + TOPMed
# egene_in_1k1k: whether eGene also identified in onek1k sc-eQTLs
# egene_in_1k1k_same_cell: whether eGene also identified in onek1k sc-eQTLs in matching cell type
	phenotype_id	gene_symbol	cell_type	egene_in_scTAPAS	egene_in_array_gt	scTAPAS_lead_SNV	pval_nominal_scTAPAS	slope_scTAPAS	array_gt_lead_SNV	pval_nominal_array_gt	slope_array_gt	SNV_match_in_scTAPAS_array	egene_in_1k1k	egene_in_1k1k_same_cell
0	ENSG00000010030	ETV7	CD4	True	True	chr6:36386157_A_G	4.225599081122961e-07	1.0894824266433716		7.231010904020112e-11	0.6407942771911621	True	True	True
1	ENSG00000026297	RNASET2	CD4	True	True	chr6:167018548_A_G	4.0775156785922494e-09	-0.8222143054008484		6.913434396428843e-12	-0.7699082493782043	True	True	True
2	ENSG00000026950	BTN3A1	CD4	True	True	chr6:26402386_G_C	1.2002914596302317e-06	0.7555155754089355	chr6:26402386_G_C	6.14704594912442e-07	0.6374739408493042	True	True	True
3	ENSG00000027697	IFNGR1	CD4	False	True		0.0089383242781869	-0.6099947094917297	chr6:136622925_A_G	9.258346360801188e-07	-0.5986139178276062	False	True	True
4	ENSG00000031691	CENPQ	CD4	True	True	chr6:49455834_G_C	0.0001402139475242	-0.5443233847618103		0.0001980658334248	-0.3768314123153686	True	True	False
5	ENSG00000048544	MRPS10	CD4	True	True	chr6:42196663_C_T	6.770244053252522e-08	0.5877617597579956	chr6:42196663_C_T	3.563618223270224e-11	0.6130988597869873	True	True	True
6	ENSG00000050393	MCUR1	CD4	False	True		0.0135283655143607	-0.3449161052703857	chr6:13798257_G_A	6.476180594157007e-06	-0.4579289257526397	True	False	False
7	ENSG00000055211	GINM1	CD4	True	True	chr6:149667929_T_C	1.7223993670378593e-07	-0.8240804076194763		2.925550601028684e-06	-0.6057683825492859	True	True	True
8	ENSG00000066379	POLR1H	CD4	True	True	chr6:30071046_A_G	2.3093210534446628e-11	0.950233280658722		2.4937498583128064e-12	0.991314709186554	True	False	False
9	ENSG00000071242	RPS6KA2	CD4	False	True		0.0004783944476829	-1.6479742527008057	chr6:166837424_A_G	2.4911654453629792e-08	-1.0078483819961548	False	True	True
10	ENSG00000079691	CARMIL1	CD4	True	True	chr6:25348556_G_A	7.49283237373717e-07	0.872123658657074		3.983611637822373e-07	0.7530925273895264	True	False	False
11	ENSG00000083097	DOP1A	CD4	True	False	chr6:82997309_A_G	3.051236774157943e-05	-0.6791803240776062		0.0011953136764542	-0.5330122113227844	True	False	False
12	ENSG00000085377	PREP	CD4	True	True	chr6:105402971_C_A	4.765198497241231e-06	0.7916136980056763		1.9432304060333964e-08	0.9913361668586732	True	True	False
13	ENSG00000096092	TMEM14A	CD4	True	False	chr6:52264869_G_A	8.042513497046962e-06	0.6781861186027527		0.1997328017358876	0.1563223898410797	True	True	False
14	ENSG00000111906	HDDC2	CD4	False	True		0.0039141119687942	-0.5028559565544128	chr6:125301727_T_G	5.034418242688414e-06	-0.5368494987487793	False	True	True
15	ENSG00000111912	NCOA7	CD4	False	True		0.0006618848464262	0.3954857289791107	chr6:125842391_C_T	1.018318064939351e-05	0.3856282234191894	True	True	True
16	ENSG00000112031	MTRF1L	CD4	True	True	chr6:153002761_T_C	4.685306014005476e-07	-0.6165098547935486		5.912113316066023e-07	-0.5700488090515137	True	True	True
17	ENSG00000112139	MDGA1	CD4	True	True	chr6:37631013_A_G	1.4715097416609363e-06	1.240438461303711		3.1388743201937365e-14	-1.07845139503479	False	True	True
18	ENSG00000112167	SAYSD1	CD4	False	True		0.0019176648173331	0.4133364558219909	chr6:38355694_A_G	4.4601726504617957e-10	-0.5992720127105713	False	True	True
19	ENSG00000112182	BACH2	CD4	False	True		0.0016212383601949	-0.5025671124458313	chr6:90269110_G_A	1.95568980994102e-06	-0.6722521185874939	False	True	True
20	ENSG00000112305	SMAP1	CD4	True	True	chr6:70795025_T_G	1.2364539803756813e-05	0.410316914319992		1.0169526377882777e-06	0.3660851418972015	True	True	True
21	ENSG00000112308	C6orf62	CD4	True	False	chr6:24721356_T_G	1.1905430813958211e-05	0.507761538028717		3.8441061920832814e-05	0.4197666943073272	True	True	True
22	ENSG00000112584	FAM120B	CD4	True	True	chr6:170318526_T_C	1.9533312044587927e-08	-0.5845973491668701		1.2057260965692316e-08	-0.5621538162231445	False	True	False
23	ENSG00000112624	BICRAL	CD4	False	True		0.0158385503462801	0.6398611068725586	chr6:42386041_T_C	8.675242781192004e-07	0.9339009523391724	True	False	False
24	ENSG00000112763	BTN2A1	CD4	False	True		2.107743306086069e-05	0.6221222877502441	chr6:26485489_A_C	2.6568692442110964e-06	0.6094264984130859	True	True	True
25	ENSG00000124508	BTN2A2	CD4	True	True	chr6:26355530_T_G	1.416497775691492e-08	0.860224187374115		1.375691038962373e-08	0.6678820252418518	True	True	True
26	ENSG00000124541	RRP36	CD4	True	False	chr6:43040560_C_T	8.216288313147781e-06	0.7740156054496765		0.0001020325687241	0.57573401927948	True	True	False
27	ENSG00000124570	SERPINB6	CD4	False	True		0.0015461566876292	-0.5678892135620117	chr6:3071375_C_A	1.6248910715918645e-06	-0.814884603023529	False	True	True
28	ENSG00000124587	PEX6	CD4	True	True	chr6:42976389_A_G	1.3968989829897952e-07	0.8953007459640503		2.087313162878032e-07	0.7859852313995361	True	True	True
29	ENSG00000124588	NQO2	CD4	True	True	chr6:3019420_T_C	2.745562906505605e-10	-1.1561734676361084		4.394831784110168e-08	-0.9059066772460938	True	True	True
30	ENSG00000124614	RPS10	CD4	True	True	chr6:34311623_G_A	4.479226390747227e-08	0.7546038031578064		5.0302499537656095e-08	0.778576672077179	True	True	True
31	ENSG00000135535	CD164	CD4	True	False	chr6:109494148_T_C	9.190483048731538e-07	0.4166703522205353		0.0011512759536773	0.2159569263458252	True	True	True
32	ENSG00000135541	AHI1	CD4	True	True	chr6:135352146_C_T	1.8791290468991392e-10	1.0499546527862549		5.0637043162637515e-08	0.764473557472229	True	True	True
33	ENSG00000135596	MICAL1	CD4	True	True	chr6:109380015_T_C	6.622829536848954e-11	-0.8301970362663269		2.5468546099905767e-11	-0.7235683798789978	True	True	True
34	ENSG00000137267	TUBB2A	CD4	True	True	chr6:3069663_T_A	1.2744879344676158e-05	-0.7160826921463013		0.0043340075289324	-0.4428437352180481	True	True	True
35	ENSG00000137393	RNF144B	CD4	True	False	chr6:17947123_A_C	9.60439482143946e-07	1.136618971824646		0.0005073854252871	0.8092231154441833	True	True	True
36	ENSG00000137411	VARS2	CD4	True	True	chr6:30920384_T_C	7.560637520881868e-08	0.7996457815170288		3.987634911232062e-11	0.8165210485458374	True	True	True
37	ENSG00000145982	FARS2	CD4	True	False	chr6:4848700_A_G	1.0617217499426117e-05	-0.5232082605361938		0.0002592937016769	-0.3485556244850158	True	True	True
38	ENSG00000146085	MMUT	CD4	True	True	chr6:49460205_A_G	0.0006424626213594	0.4236714541912079		1.828497425767234e-05	0.3756525218486786	True	False	False
39	ENSG00000146243	IRAK1BP1	CD4	True	True	chr6:79072615_T_C	1.6939454229013946e-07	1.125646471977234		4.8473080362379196e-08	1.1433674097061155	True	True	True
40	ENSG00000146278	PNRC1	CD4	True	False	chr6:89081023_C_G	2.3043587579251435e-05	0.6838500499725342		0.0007962751734368	-0.2720794677734375	False	True	True
41	ENSG00000146409	SLC18B1	CD4	True	True	chr6:132808794_C_T	4.990050581391135e-10	-1.5807987451553345		6.53674666753244e-10	-1.1349862813949585	True	True	True
42	ENSG00000151914	DST	CD4	False	True		0.0005393954411592	-0.8140024542808533	chr6:57096723_A_G	9.386509736562036e-07	-0.8578193783760071	False	True	True
43	ENSG00000154079	SDHAF4	CD4	True	False	chr6:70563858_G_A	2.8440948551239083e-05	-1.1233080625534058		2.1216485451601865e-05	-0.8129672408103943	True	False	False
44	ENSG00000155115	GTF3C6	CD4	True	False	chr6:110986858_C_A	9.441140966176332e-06	-0.435564786195755		0.004488567681069	-0.2049780189990997	True	True	False
45	ENSG00000155906	RMND1	CD4	True	False	chr6:151438870_T_C	3.7893997210678455e-06	-0.6566140055656433		0.0001482583694852	-0.4909857213497162	True	True	True
46	ENSG00000164440	TXLNB	CD4	False	True		0.0034378652163237	-0.6151199340820312	chr6:139286588_C_A	6.503802031369081e-06	-0.737555205821991	True	True	True
47	ENSG00000164465	DCBLD1	CD4	True	True	chr6:117565064_T_C	6.2319159630411e-07	0.8477588295936584		6.203680033820707e-05	0.5589029788970947	True	True	True
48	ENSG00000164483	SAMD3	CD4	False	True		0.0008991521554044	-0.8661636710166931	chr6:130178773_A_T	2.8633083114865625e-10	-0.5516266822814941	False	True	True
49	ENSG00000164530	PI16	CD4	True	True	chr6:36979172_C_T	3.9328644920885446e-08	1.387472152709961	chr6:36979172_C_T	1.5525992140720948e-09	1.319473385810852	True	True	True
50	ENSG00000170542	SERPINB9	CD4	True	False	chr6:2861558_C_A	1.442187369802212e-05	0.4178277850151062		0.0002526337929561	0.3335227370262146	True	True	True
51	ENSG00000172469	MANEA	CD4	True	True	chr6:95559560_T_G	2.625351678074287e-05	-0.6406592130661011		3.12448613355918e-05	-0.3526975214481354	True	True	True
52	ENSG00000179344	HLA-DQB1	CD4	True	True	chr6:32644716_A_G	1.2427601874550223e-09	-0.8816845417022705		1.6561201752015478e-16	-0.868158221244812	False	True	True
53	ENSG00000180596	H2BC4	CD4	False	True		0.0006025548626874	1.062146782875061	chr6:26132842_G_A	8.415477867194938e-06	-0.7583991885185242	False	False	False
54	ENSG00000180992	MRPL14	CD4	True	True	chr6:44126005_C_T	3.609656554961906e-05	-0.4742324650287628		1.568447038670131e-07	-0.4873537421226501	True	True	True
55	ENSG00000182952	HMGN4	CD4	True	False	chr6:26507206_A_G	1.5877390943075354e-05	0.5556318163871765		3.0482380811460515e-05	0.5108287334442139	True	True	True
56	ENSG00000186470	BTN3A2	CD4	True	True	chr6:26387318_C_T	7.39090339138752e-19	-1.4290727376937866		2.658188425222576e-23	-1.3239128589630127	True	True	True
57	ENSG00000187837	H1-2	CD4	True	False	chr6:25884291_G_A	3.728889253029556e-06	1.1730002164840698		0.0006569482831865	0.7470123767852783	True	False	False
58	ENSG00000188820	CALHM6	CD4	True	True	chr6:116462167_G_A	3.064498195374576e-07	-0.87999027967453		1.3795954444919514e-05	-0.7236649990081787	True	False	False
59	ENSG00000189241	TSPYL1	CD4	True	True	chr6:116357325_G_A	1.2433839870484956e-08	0.6369715929031372		4.3567690906906554e-08	0.5480939149856567	True	True	False
60	ENSG00000196126	HLA-DRB1	CD4	True	True	chr6:32622858_A_T	2.0902097173631042e-07	-0.4549031555652618	chr6:32622858_A_T	1.6960803524830037e-08	-0.4626938998699188	True	True	True
61	ENSG00000196284	SUPT3H	CD4	True	True	chr6:44880447_C_T	7.45473795276022e-12	0.9024126529693604		8.075483025388387e-11	0.7904821038246155	True	True	True
62	ENSG00000197903	H2BC12	CD4	True	False	chr6:26484102_A_C	1.526764009295775e-05	0.7560009360313416		0.0256631538356475	0.3290889859199524	True	False	False
63	ENSG00000198502	HLA-DRB5	CD4	True	True	chr6:32581675_C_G	7.011109180969868e-12	-1.1943142414093018		1.806239173867336e-12	-0.725688636302948	False	True	True
64	ENSG00000198818	SFT2D1	CD4	True	True	chr6:166341992_A_G	2.5358025357498126e-08	0.6783656477928162	chr6:166341992_A_G	8.498053593086005e-10	0.663365364074707	True	True	True
65	ENSG00000198937	CCDC167	CD4	True	True	chr6:37513588_C_A	3.4343341992970883e-13	0.7450658082962036		6.622646568899818e-17	0.8411008715629578	True	True	True
66	ENSG00000198945	L3MBTL3	CD4	True	True	chr6:130075353_G_A	6.306547453658247e-07	0.7267283201217651		1.06166431328557e-05	0.5583091378211975	True	True	True
67	ENSG00000204389	HSPA1A	CD4	True	False	chr6:32620680_T_C	3.5748212627775478e-06	0.3865213394165039		0.0213036964269996	0.1843969076871872	True	True	False
68	ENSG00000204444	APOM	CD4	True	False	chr6:31188829_A_C	3.948005006295234e-06	-1.206249475479126		0.0016269609797841	-0.6554636359214783	True	True	False
69	ENSG00000204525	HLA-C	CD4	True	True	chr6:31272283_A_G	5.8620008956273695e-08	0.9967648983001708		3.9443824056568464e-17	0.955151915550232	False	True	True
70	ENSG00000204536	CCHCR1	CD4	False	True		0.0020985657793729	-0.6533909440040588	chr6:31493781_T_C	1.3782296607205976e-06	-0.736285388469696	True	True	False
71	ENSG00000204568	MRPS18B	CD4	False	True		1.4226017623661146e-05	0.7778799533843994	chr6:30685095_G_A	3.615704819530059e-06	0.7656171917915344	True	True	False
72	ENSG00000204642	HLA-F	CD4	True	True	chr6:29709857_T_C	1.0090141545568836e-08	-0.8057941794395447		4.502100552304763e-07	-0.6801918148994446	True	True	True
73	ENSG00000204644	ZFP57	CD4	True	True	chr6:29948426_G_C	2.807940025827597e-13	1.3444294929504397		2.214197204038456e-14	1.258752703666687	True	True	True
74	ENSG00000204713	TRIM27	CD4	True	False	chr6:28881934_T_A	9.193424636071992e-06	-0.4212135076522827		0.0004344684670951	-0.274209976196289	True	True	True
75	ENSG00000206503	HLA-A	CD4	True	True	chr6:29942063_G_A	1.9503581166228867e-10	0.6798231601715088		1.7723248533538803e-10	0.5719228386878967	False	True	True
76	ENSG00000214113	LYRM4	CD4	False	True		0.0056295679324596	-0.4442433714866638	chr6:5182383_C_T	1.0995714700038299e-07	1.05866801738739	False	True	True
77	ENSG00000231389	HLA-DPA1	CD4	False	True		7.669798238167732e-06	-0.6880037784576416	chr6:33085204_C_A	1.1586370497696265e-06	-0.5769945383071899	False	True	True
78	ENSG00000231500	RPS18	CD4	False	True		0.0001381260980303	0.6879658102989197	chr6:32432567_C_A	3.0364414102264583e-09	-1.1272821426391602	False	True	True
79	ENSG00000231925	TAPBP	CD4	True	True	chr6:33323095_G_A	9.971389447491838e-13	-0.7582528591156006	chr6:33323095_G_A	2.81699133840082e-19	-0.7684420943260193	True	True	True
80	ENSG00000232629	HLA-DQB2	CD4	True	True	chr6:32610323_G_A	7.680642806884595e-15	1.4661582708358765		2.459235524458548e-14	1.4766361713409424	True	True	True
81	ENSG00000234745	HLA-B	CD4	True	True	chr6:31357717_T_C	3.601214782214813e-11	-0.8367275595664978		3.0345373905117425e-13	-0.8122360706329346	True	True	True
82	ENSG00000237541	HLA-DQA2	CD4	True	True	chr6:32652772_C_A	2.3566777781949426e-15	1.7831947803497314		1.3591997402856703e-16	1.1795785427093506	False	True	True
83	ENSG00000273802	H2BC8	CD4	True	False	chr6:26242702_G_A	6.366377968098935e-06	-1.1309127807617188		2.1456135594145757e-05	-0.8884441256523132	True	False	False
84	ENSG00000274618	H4C6	CD4	True	True	chr6:26205846_C_A	1.2213739134615063e-06	1.3822523355484009		1.3298874831803045e-06	1.3411388397216797	True	False	False
85	ENSG00000277075	H2AC8	CD4	False	True		0.005745347585577	-0.5260916948318481	chr6:26242549_G_C	1.2096060896694396e-05	-0.6697255373001099	True	False	False
86	ENSG00000279170	TSTD3	CD4	True	True	chr6:99412855_A_G	4.5786848333414336e-10	-1.012705683708191		7.42959149740202e-09	-0.8060863614082336	True	True	True
87	ENSG00000010030	ETV7	CD8	True	True	chr6:36386735_C_G	3.526492433411404e-06	0.7124597430229187		3.1344436118679764e-08	0.5986649394035339	True	True	True
88	ENSG00000026297	RNASET2	CD8	True	True	chr6:166949107_A_C	1.298157404087937e-07	0.6385528445243835		3.9745933239703496e-06	0.4925966262817383	True	True	True
89	ENSG00000026950	BTN3A1	CD8	True	False	chr6:26608033_A_C	4.7080976250835785e-06	-0.6026073098182678		0.003313376336268	-0.2925781607627868	True	True	True
90	ENSG00000066379	POLR1H	CD8	True	True	chr6:30071046_A_G	3.458570885141932e-08	0.949141263961792	chr6:30071046_A_G	1.6998185867092e-08	0.9808746576309204	True	False	False
91	ENSG00000095951	HIVEP1	CD8	False	True		0.0004843689941279	-0.5902401804924011	chr6:11285534_C_A	2.504473021508056e-06	0.8479406833648682	False	True	True
92	ENSG00000112305	SMAP1	CD8	True	False	chr6:70787755_G_A	6.606881458800303e-06	0.5387154817581177		4.896307635313403e-05	0.4417673647403717	False	True	True
93	ENSG00000112799	LY86	CD8	False	True		0.0064040599285672	-0.4684534668922424	chr6:7109200_C_T	8.237119214696102e-07	0.7552376985549927	False	True	False
94	ENSG00000124508	BTN2A2	CD8	True	True	chr6:26353991_C_G	1.110914861221021e-06	0.8376360535621643		4.7771589431130006e-06	0.6191902756690979	True	True	True
95	ENSG00000124588	NQO2	CD8	True	True	chr6:3019420_T_C	8.204613776082063e-09	-1.096381664276123		1.59684930598658e-08	-0.9492541551589966	True	True	True
96	ENSG00000124614	RPS10	CD8	True	True	chr6:34371444_A_G	2.484648833372953e-07	0.8577804565429688		9.10192769338069e-08	0.7951944470405579	True	True	True
97	ENSG00000124786	SLC35B3	CD8	True	False	chr6:8419328_T_C	1.915672441626675e-05	-0.7543208599090576		0.0009713438289536	-0.52021723985672	True	True	False
98	ENSG00000124788	ATXN1	CD8	True	True	chr6:16434013_A_G	2.178523979357921e-06	-0.5866599678993225		3.985156789153716e-06	-0.5373014211654663	True	True	True
99	ENSG00000135535	CD164	CD8	True	False	chr6:109490935_A_G	7.37456661374807e-07	0.4631289839744568		0.0001768770705603	0.2764389812946319	True	True	True
100	ENSG00000135541	AHI1	CD8	True	True	chr6:135352146_C_T	1.1574527998667464e-08	0.8973313570022583		1.3473579291731562e-07	0.6681505441665649	True	True	True
101	ENSG00000135596	MICAL1	CD8	True	True	chr6:109384228_C_A	6.282625652850569e-09	-0.7902093529701233		3.5088918017455252e-09	-0.7282081842422485	True	True	True
102	ENSG00000137267	TUBB2A	CD8	False	True		0.0032300318416731	-0.8955180048942566	chr6:2288149_G_C	1.887152459565454e-07	0.7027318477630615	False	True	True
103	ENSG00000137411	VARS2	CD8	False	True		0.0029254235172569	0.7404024600982666	chr6:30914426_T_C	7.169070054593116e-07	0.6192799806594849	True	True	True
104	ENSG00000137413	TAF8	CD8	False	True		0.0001679095213162	0.7290658950805664	chr6:42056547_G_A	2.173504648615831e-06	0.9775432348251344	False	True	True
105	ENSG00000146263	MMS22L	CD8	False	True		0.0090014006824448	-0.6050772666931152	chr6:97164036_G_A	2.769901742929029e-06	-1.0406438112258911	True	False	False
106	ENSG00000146386	ABRACL	CD8	False	True		0.0067370013143656	-0.4268505275249481	chr6:138696092_T_A	1.262142317344078e-06	-0.6813575625419617	False	True	True
107	ENSG00000146409	SLC18B1	CD8	True	True	chr6:132814890_T_C	6.654358009656798e-06	-1.2554311752319336		5.854750640357944e-07	-0.9584877490997314	True	True	True
108	ENSG00000164483	SAMD3	CD8	True	True	chr6:130185237_A_C	4.317586004276802e-07	-0.3863139748573303	chr6:130185237_A_C	5.9318017158090166e-09	-0.3549558818340301	True	True	True
109	ENSG00000172469	MANEA	CD8	True	True	chr6:95568442_C_T	3.909289306115839e-05	-0.5129702091217041		2.698939373056912e-05	-0.5320441722869873	True	True	False
110	ENSG00000179344	HLA-DQB1	CD8	True	True	chr6:32419655_G_A	2.3444210421039573e-08	-1.323277235031128		2.527535999679826e-07	-0.9611942768096924	True	True	True
111	ENSG00000186470	BTN3A2	CD8	True	True	chr6:26387318_C_T	1.6295323631623044e-17	-1.43962824344635		2.1380082626403737e-23	-1.351830244064331	True	True	True
112	ENSG00000188820	CALHM6	CD8	True	True	chr6:116462167_G_A	1.341921558060527e-07	-0.8922906517982483		6.539514297154902e-06	-0.7411106824874878	True	False	False
113	ENSG00000196126	HLA-DRB1	CD8	True	True	chr6:32606826_G_A	1.2252607339080885e-06	-0.6087750196456909		3.848631316036305e-09	-0.534826934337616	False	True	True
114	ENSG00000196735	HLA-DQA1	CD8	True	True	chr6:32628129_T_C	1.019585505813463e-09	-1.3310961723327637		9.410080581917204e-09	-0.8123195171356201	True	True	True
115	ENSG00000197442	MAP3K5	CD8	True	False	chr6:136781227_C_A	1.5619703887934387e-05	0.6304399967193604		0.0001705925670292	0.4655834138393402	True	True	True
116	ENSG00000198502	HLA-DRB5	CD8	True	True	chr6:32632627_T_C	4.8686384417682817e-11	-0.9316290616989136	chr6:32632627_T_C	5.3739260102099226e-14	-0.780023992061615	True	True	True
117	ENSG00000198818	SFT2D1	CD8	True	False	chr6:166346134_C_G	5.127456653804915e-06	0.6540657877922058		7.464905018822828e-05	0.5114060640335083	True	True	True
118	ENSG00000198937	CCDC167	CD8	True	True	chr6:37512828_T_C	2.2084288686578906e-07	0.4146594405174255	chr6:37512828_T_C	8.712081548091634e-08	0.4032407999038696	True	True	True
119	ENSG00000204525	HLA-C	CD8	True	True	chr6:31272403_A_C	1.3644801548863574e-08	0.8709788918495178		3.2583137137270578e-15	0.8115785717964172	True	True	True
120	ENSG00000204642	HLA-F	CD8	False	True		0.0011221833900257	-0.4521364271640777	chr6:29704583_C_G	3.579656657135693e-07	-0.5398502349853516	True	True	True
121	ENSG00000204644	ZFP57	CD8	True	True	chr6:29948841_G_A	2.0860381604476878e-12	1.2621378898620603		8.152520121214934e-20	1.1714928150177002	False	True	True
122	ENSG00000206503	HLA-A	CD8	True	True	chr6:29942063_G_A	1.681080219998042e-07	0.4713733792304992		5.639403901353406e-09	0.4320771694183349	False	True	True
123	ENSG00000213722	DDAH2	CD8	True	True	chr6:30741580_G_A	1.0071048357355503e-07	1.1268553733825684		3.350035031829289e-07	1.02690589427948	True	True	True
124	ENSG00000223865	HLA-DPB1	CD8	True	False	chr6:33066876_C_A	7.013899003364305e-07	0.7073887586593628		4.917173937409452e-05	0.4611658453941345	True	True	True
125	ENSG00000225921	NOL7	CD8	False	True		0.0017793218425841	0.4137316644191742	chr6:13461966_T_C	3.645495073719477e-07	0.9687849283218384	False	True	False
126	ENSG00000231389	HLA-DPA1	CD8	True	True	chr6:33085204_C_A	1.1309453295065194e-06	-0.6498105525970459	chr6:33085204_C_A	1.1486277435030821e-07	-0.609515905380249	True	True	True
127	ENSG00000231500	RPS18	CD8	False	True		0.0001780716954039	0.3920459449291229	chr6:33080680_C_G	8.016084256769864e-08	-0.9809106588363647	False	True	True
128	ENSG00000231925	TAPBP	CD8	True	True	chr6:33312728_C_A	2.1323111549009398e-11	-0.638645589351654	chr6:33312728_C_A	1.5646232725945435e-13	-0.6038424968719482	True	True	True
129	ENSG00000232629	HLA-DQB2	CD8	True	True	chr6:32622540_A_G	5.08358468824892e-14	1.153266191482544		1.3226876112965225e-15	1.1682398319244385	False	True	True
130	ENSG00000234745	HLA-B	CD8	True	True	chr6:31359605_G_T	4.638120640894419e-10	-0.8051610589027405		9.343448373160626e-12	-0.7374338507652283	True	True	True
131	ENSG00000237541	HLA-DQA2	CD8	True	True	chr6:32644264_A_G	5.26157530682241e-16	1.3400025367736816		3.813604937256029e-17	1.137686848640442	True	True	True
132	ENSG00000274618	H4C6	CD8	True	True	chr6:26242549_G_C	1.1063738496234152e-06	0.846917986869812	chr6:26242549_G_C	6.30871594442521e-08	0.7679309844970703	True	False	False
133	ENSG00000279170	TSTD3	CD8	True	True	chr6:99478293_T_C	1.2491096455117165e-07	-1.0329506397247314	chr6:99478293_T_C	7.494076127422366e-09	-0.9178757667541504	True	True	True
134	ENSG00000079691	CARMIL1	B	False	True		0.0003615409511777	-0.6991307139396667	chr6:25398351_A_G	1.7206948026379858e-08	-0.8168560862541199	True	False	False
135	ENSG00000096696	DSP	B	True	True	chr6:7385058_C_T	2.276654229884258e-16	1.0406441688537598		1.6830556555810006e-13	0.8586616516113281	True	True	True
136	ENSG00000111846	GCNT2	B	True	True	chr6:10537493_A_G	1.744871478955791e-07	-0.7090832591056824		1.214760470381111e-05	-0.5465041995048523	True	True	True
137	ENSG00000111880	RNGTT	B	True	True	chr6:88612520_C_T	9.348755418447865e-08	-0.931519627571106		6.846083057117152e-08	-0.9358928203582764	True	True	True
138	ENSG00000111906	HDDC2	B	False	True		0.0027234539282963	-0.5502102375030518	chr6:125888099_G_A	7.465457084715661e-07	-0.6408560276031494	False	True	True
139	ENSG00000112232	KHDRBS2	B	False	True		0.0138008760398189	0.3106624186038971	chr6:62155120_C_G	6.229071808009868e-06	0.468071311712265	False	False	False
140	ENSG00000112320	SOBP	B	False	True		0.002480424851401	0.5348215699195862	chr6:107424093_T_A	2.781728954930913e-07	-0.6774081587791443	False	True	False
141	ENSG00000112799	LY86	B	True	True	chr6:6589044_C_G	2.568042587332282e-09	1.0551719665527344	chr6:6589044_C_G	1.706345875720875e-13	1.0728659629821775	True	True	True
142	ENSG00000118507	AKAP7	B	True	True	chr6:131246074_T_G	1.3175898606242344e-06	0.994499921798706		7.81372443080282e-07	0.8766340017318726	True	True	True
143	ENSG00000124508	BTN2A2	B	False	True		1.4413544133365526e-05	0.6447418332099915	chr6:26375933_A_G	2.425000070549816e-06	0.5489405393600464	True	True	False
144	ENSG00000135318	NT5E	B	True	True	chr6:85540712_G_A	2.6296917631425676e-05	-1.2924525737762451		9.607203102503369e-06	-1.1771522760391235	True	True	True
145	ENSG00000135541	AHI1	B	True	True	chr6:135341234_T_C	2.280980521175898e-09	1.064733624458313		3.2026982094941603e-10	0.8674920201301575	True	True	True
146	ENSG00000137393	RNF144B	B	False	True		1.9422535845603496e-05	-0.6589453816413879	chr6:18402950_G_A	8.19570607350269e-08	-0.683750331401825	True	True	True
147	ENSG00000146409	SLC18B1	B	True	True	chr6:132798677_G_A	5.287622265389312e-07	-1.4818814992904663		9.30406082554179e-07	-1.019766092300415	True	True	True
148	ENSG00000179344	HLA-DQB1	B	True	True	chr6:32653083_C_T	3.0888609626643005e-08	-0.8575025796890259		4.783450657225709e-10	-0.806714653968811	True	True	True
149	ENSG00000186470	BTN3A2	B	True	True	chr6:26384865_C_G	1.0019097836107428e-10	-1.3117657899856567		3.984057630589141e-11	-1.1655571460723877	True	True	True
150	ENSG00000188820	CALHM6	B	True	True	chr6:116587423_G_A	1.2789005409594412e-06	0.95361065864563		4.560132078946446e-06	0.6736727356910706	True	False	False
151	ENSG00000189241	TSPYL1	B	True	True	chr6:116280394_A_G	1.5686398026343897e-07	0.5446808338165283		1.0240469493605413e-06	0.4673947989940643	True	True	False
152	ENSG00000196126	HLA-DRB1	B	True	True	chr6:32581675_C_G	3.6505498237024735e-14	1.5381981134414673		3.3939114316127056e-20	1.127411961555481	False	True	True
153	ENSG00000196735	HLA-DQA1	B	True	True	chr6:32653058_C_T	2.4078685109338645e-18	-1.954215407371521		5.020088950888559e-21	-1.4346067905426023	False	True	True
154	ENSG00000198502	HLA-DRB5	B	True	True	chr6:32591407_C_A	5.1164142492726483e-14	-1.051296949386597		7.955412026186884e-15	-1.0008747577667236	True	True	True
155	ENSG00000198945	L3MBTL3	B	True	True	chr6:130057688_T_C	7.440979110372348e-07	-0.8208175897598267		1.06858532875801e-05	-0.6662156581878662	True	True	True
156	ENSG00000204525	HLA-C	B	True	True	chr6:31272283_A_G	4.1357449033693535e-09	1.2563347816467283		5.44444629727588e-17	1.1899971961975098	False	True	True
157	ENSG00000204642	HLA-F	B	False	True		0.0030589719953846	-0.6534488797187805	chr6:29704583_C_G	1.2509647709520604e-06	-0.8250893354415894	True	True	True
158	ENSG00000206503	HLA-A	B	True	False	chr6:29946723_G_T	1.0112758779393153e-06	0.8312108516693115		5.750080943911323e-05	0.6304300427436829	True	True	True
159	ENSG00000223865	HLA-DPB1	B	False	True		3.720079747131623e-06	1.026685357093811	chr6:33080884_A_G	4.77824768336235e-07	0.9779571294784546	True	True	True
160	ENSG00000231389	HLA-DPA1	B	True	True	chr6:33023103_A_T	6.133697612397457e-07	0.9571177363395692		6.203719100080992e-06	0.7249624729156494	True	True	True
161	ENSG00000231500	RPS18	B	False	True		0.002848261768714	-0.5626152753829956	chr6:32989642_C_T	3.4686185887533694e-11	-1.5970563888549805	False	True	True
162	ENSG00000231925	TAPBP	B	True	True	chr6:33323095_G_A	5.012750044512192e-13	-0.8887412548065186	chr6:33323095_G_A	1.753729937668524e-20	-0.8965688347816467	True	True	True
163	ENSG00000232629	HLA-DQB2	B	True	True	chr6:32666529_A_T	1.8275271175380063e-14	1.2696516513824463		1.7488231901164316e-17	1.228496551513672	False	True	True
164	ENSG00000234745	HLA-B	B	True	True	chr6:31357907_C_A	3.409166112579795e-07	-1.2568693161010742		6.200766942666356e-12	-1.4323642253875732	True	True	True
165	ENSG00000237541	HLA-DQA2	B	True	True	chr6:32636844_T_C	2.1306117075281238e-18	1.3900370597839355		3.3268947255665177e-21	1.213465452194214	False	True	True
166	ENSG00000279170	TSTD3	B	False	True		1.7363033638280708e-05	-0.8227903842926025	chr6:99412855_A_G	2.18687980208194e-07	-0.7722183465957642	False	True	True
167	ENSG00000001084	GCLC	cMono	False	True		0.0016591678945356	-0.6145569682121277	chr6:53305159_C_T	9.220236182172072e-07	-0.97919100522995	False	False	False
168	ENSG00000004809	SLC22A16	cMono	False	True		0.0107155358045251	-0.6451913118362427	chr6:109772645_G_T	1.5770986790286402e-06	-0.70773845911026	False	True	True
169	ENSG00000010030	ETV7	cMono	False	True		0.000676829852787	-0.3444790840148926	chr6:36516475_G_A	4.048000022717929e-06	0.3261331617832184	False	True	False
170	ENSG00000026950	BTN3A1	cMono	True	False	chr6:26404301_C_T	6.1003170088508985e-06	0.662899374961853		0.0005966482102095	0.4609743654727936	True	True	False
171	ENSG00000030110	BAK1	cMono	True	True	chr6:33573730_A_G	1.2390264452756698e-08	-0.7074599266052246	chr6:33573730_A_G	3.628376848181675e-10	-0.7427541613578796	True	True	False
172	ENSG00000031691	CENPQ	cMono	False	True		0.0023528787813374	-0.5628526210784912	chr6:49455834_G_C	3.081064268070009e-06	0.592858612537384	False	True	False
173	ENSG00000034693	PEX3	cMono	False	True		0.0021930561572617	-0.6498537063598633	chr6:143698737_C_G	4.038621772672551e-06	0.8067084550857544	False	True	False
174	ENSG00000048544	MRPS10	cMono	True	False	chr6:42202061_T_G	2.1765738384924173e-06	0.7577862739562988		2.788145017926264e-05	0.612831711769104	True	True	True
175	ENSG00000065060	BLTP3A	cMono	True	True	chr6:34679140_A_G	1.4677753588310574e-06	0.8694398999214172		3.443741757893664e-07	0.7882627248764038	True	False	False
176	ENSG00000066379	POLR1H	cMono	True	True	chr6:30071046_A_G	1.3204918351786899e-12	1.1660059690475464		2.6555642215473656e-12	1.149653077125549	True	False	False
177	ENSG00000085382	HACE1	cMono	True	False	chr6:105293155_C_T	2.2627448394013057e-05	-0.9818491339683532		0.1577120679885628	-0.2928724884986877	True	True	False
178	ENSG00000093134	VNN3P	cMono	False	True		0.000527505800424	-0.6488800644874573	chr6:132734471_G_T	4.917435583444127e-07	-0.5832908749580383	False	False	False
179	ENSG00000096433	ITPR3	cMono	False	True		0.0004562929619569	-0.5857880115509033	chr6:33581321_A_G	2.9788640067614014e-06	0.7008847594261169	False	True	True
180	ENSG00000111846	GCNT2	cMono	True	True	chr6:10528561_T_C	5.517053481923706e-15	-0.9480171799659728		1.087317371516082e-12	-0.8172973990440369	True	True	True
181	ENSG00000111850	SMIM8	cMono	True	False	chr6:87342196_A_G	1.098139830855149e-05	-0.6707991361618042		0.0018585479526761	-0.4058595597743988	True	True	False
182	ENSG00000111860	CEP85L	cMono	False	True		0.0007984451639959	-0.5662940144538879	chr6:118666447_T_C	9.729211198194023e-08	0.5010253190994263	False	True	True
183	ENSG00000111906	HDDC2	cMono	True	True	chr6:125301727_T_G	2.2094065227219489e-07	-0.9656383991241456		2.2623339981319051e-10	-1.0142700672149658	True	True	False
184	ENSG00000112079	STK38	cMono	True	False	chr6:36509902_G_A	6.129616116480344e-08	0.5839749574661255		6.029968745639684e-05	0.3689059615135193	True	True	True
185	ENSG00000112167	SAYSD1	cMono	False	True		0.0015116598869757	0.6005194187164307	chr6:38514177_C_T	2.981917712622535e-06	-0.5403527021408081	False	True	True
186	ENSG00000112299	VNN1	cMono	True	True	chr6:132700294_T_C	1.2593464624477464e-06	0.6616698503494263		2.4446001363099715e-09	0.681690514087677	True	True	True
187	ENSG00000112303	VNN2	cMono	True	True	chr6:132733103_A_G	5.3007633508193e-08	-0.9151262640953064		1.149201742715647e-06	-0.6496136784553528	True	True	True
188	ENSG00000112305	SMAP1	cMono	True	True	chr6:70803791_A_T	5.706690419954298e-07	0.6025602221488953		7.106911238056504e-09	0.5761862397193909	True	True	False
189	ENSG00000112514	CUTA	cMono	True	True	chr6:33577563_G_A	2.1043472579678065e-08	-0.6788841485977173		1.715990553545221e-05	-0.4730552136898041	True	True	False
190	ENSG00000112584	FAM120B	cMono	True	True	chr6:170326887_C_T	3.5763275605435353e-08	-0.5634199380874634		6.815105497752137e-08	-0.5098634958267212	True	True	False
191	ENSG00000112701	SENP6	cMono	True	False	chr6:75692385_C_T	1.2179886348230402e-05	-0.523009181022644		0.0080601103882131	-0.2734043896198272	True	True	False
192	ENSG00000122335	SERAC1	cMono	False	True		0.0016881542090042	0.8009722232818604	chr6:157952176_A_G	1.2727540593705894e-06	0.6152417063713074	False	True	False
193	ENSG00000124508	BTN2A2	cMono	True	True	chr6:26376604_T_C	1.7093282571819446e-06	0.4409562945365906		5.890385861138224e-06	0.3912726938724518	True	True	False
194	ENSG00000124532	MRS2	cMono	True	True	chr6:24416334_C_A	2.16412784309953e-09	1.1602158546447754		2.5535345934684925e-10	1.1038192510604858	True	False	False
195	ENSG00000124570	SERPINB6	cMono	True	True	chr6:2963136_A_C	3.1832857925878786e-08	0.7964869141578674		7.077191748906325e-07	0.6219269633293152	True	True	False
196	ENSG00000124587	PEX6	cMono	True	True	chr6:42976389_A_G	4.754775096448049e-07	0.7021430730819702		8.78869097289063e-10	0.766054093837738	True	True	True
197	ENSG00000124588	NQO2	cMono	True	True	chr6:3019420_T_C	2.3591972479350683e-12	-1.1626055240631104		1.4562865491710567e-10	-0.9548608064651488	True	True	True
198	ENSG00000124614	RPS10	cMono	False	True		7.847054947645385e-05	-0.6297471523284912	chr6:34257060_G_C	2.638424823043675e-06	0.7088266015052795	False	True	True
199	ENSG00000124659	TBCC	cMono	True	False	chr6:42868845_G_A	4.643769404806002e-06	-1.2029709815979004		0.0002886852507946	-0.8705818057060242	True	True	False
200	ENSG00000135541	AHI1	cMono	False	True		0.0004678195665332	0.629707396030426	chr6:135382954_T_C	8.319660405235269e-08	-0.7093503475189209	False	True	False
201	ENSG00000135597	REPS1	cMono	False	True		0.0001242692893959	0.7503077983856201	chr6:138928011_A_G	1.1307977847563202e-06	1.0067660808563232	False	False	False
202	ENSG00000137393	RNF144B	cMono	True	True	chr6:18389680_C_G	4.161082488916706e-06	-1.1749166250228882		0.0002153407074285	-0.8593518733978271	True	True	True
203	ENSG00000137411	VARS2	cMono	False	True		0.0007096863461883	0.5234964489936829	chr6:30920384_T_C	1.1523720144059789e-07	0.6398726105690002	True	True	True
204	ENSG00000146085	MMUT	cMono	True	True	chr6:49472092_G_A	1.0245052461077238e-06	0.6562435626983643		1.456152094450626e-08	0.5414246320724487	True	False	False
205	ENSG00000146386	ABRACL	cMono	True	True	chr6:139040189_A_G	8.216947685687573e-06	-0.7660568356513977		8.224672900299366e-07	-0.628632664680481	True	True	True
206	ENSG00000146409	SLC18B1	cMono	False	True		0.0066815319201031	-0.6492472887039185	chr6:132797629_C_A	2.143183963363017e-07	-0.8458383083343506	True	True	False
207	ENSG00000164465	DCBLD1	cMono	False	True		0.0014532493887824	0.5943413972854614	chr6:118383804_C_T	4.89733182175887e-07	-0.7468907833099365	False	True	False
208	ENSG00000165097	KDM1B	cMono	True	True	chr6:18148282_G_A	2.089459770969263e-06	0.943874716758728		4.790688091106681e-08	0.8978055119514465	True	True	False
209	ENSG00000172469	MANEA	cMono	True	True	chr6:95570303_A_C	2.0942774369763678e-07	-0.5843654870986938		1.2924621242540397e-07	-0.5367041826248169	True	True	True
210	ENSG00000175048	ZDHHC14	cMono	False	True		0.0031717404118173	-0.4310657083988189	chr6:157000294_A_G	5.331362512720433e-09	-0.6707121729850769	False	True	False
211	ENSG00000179344	HLA-DQB1	cMono	True	True	chr6:32666529_A_T	4.0675830736979545e-11	-0.7236448526382446		1.3113011215525351e-16	-0.7740074992179871	False	True	True
212	ENSG00000180992	MRPL14	cMono	True	True	chr6:44150875_T_C	9.290129323133028e-07	-0.9120295643806458		0.0003994763249924	-0.6045491099357605	True	True	True
213	ENSG00000183137	CEP57L1	cMono	True	False	chr6:108429011_C_T	5.2386147074675e-06	0.6463444828987122		0.0020801660528233	0.3991381525993347	True	False	False
214	ENSG00000183826	BTBD9	cMono	True	False	chr6:38486657_A_G	1.1487754645872512e-06	-0.7455353736877441		0.0002149863613739	-0.5470325946807861	True	True	True
215	ENSG00000186470	BTN3A2	cMono	True	True	chr6:26387318_C_T	3.2519027231615162e-12	-1.150523662567139		4.97748582212993e-15	-1.0625770092010498	True	True	True
216	ENSG00000188056	TREML4	cMono	True	True	chr6:41226119_A_G	1.3180939988628515e-11	-1.0258487462997437		1.3650406025721314e-24	-1.4393153190612793	True	False	False
217	ENSG00000188820	CALHM6	cMono	True	True	chr6:116587423_G_A	2.1247427182757168e-06	1.0241570472717283		2.40000659576946e-07	0.7941150665283203	True	False	False
218	ENSG00000196126	HLA-DRB1	cMono	False	True		5.659190906253021e-06	0.3108780086040497	chr6:32557098_C_A	6.252619254939422e-07	-0.3565531075000763	False	True	True
219	ENSG00000196735	HLA-DQA1	cMono	True	True	chr6:32646220_A_G	5.055360853239431e-08	-0.5892928242683411		5.8665797639663356e-09	-0.5873064994812012	False	True	True
220	ENSG00000197442	MAP3K5	cMono	True	False	chr6:136838964_A_G	2.3965675827251885e-06	0.3472116589546203		0.0101711827568856	0.1780903339385986	True	True	False
221	ENSG00000198502	HLA-DRB5	cMono	True	True	chr6:32634319_G_A	1.6943401664543233e-12	-0.7894899845123291	chr6:32634319_G_A	7.429076166617323e-14	-0.6692110896110535	True	True	True
222	ENSG00000198818	SFT2D1	cMono	True	True	chr6:166342487_T_C	5.303096883699446e-10	0.7321987748146057		1.6722300160835183e-10	0.6950221657752991	True	True	False
223	ENSG00000203797	DDO	cMono	False	True		0.0005458795050714	0.6666008830070496	chr6:110416205_T_C	1.4266015679601744e-07	0.6010830402374268	True	False	False
224	ENSG00000204428	LY6G5C	cMono	True	False	chr6:31659672_C_G	9.648723153337887e-07	-0.869644045829773		0.0003288877526909	-0.6869395971298218	True	True	True
225	ENSG00000204435	CSNK2B	cMono	True	False	chr6:32660959_C_T	7.830368280033388e-07	0.7586709260940552		3.477355732334529e-05	0.5636905431747437	False	True	True
226	ENSG00000204520	MICA	cMono	True	True	chr6:31411338_G_A	4.790301148180288e-09	1.0181334018707275		2.9223843137357725e-10	0.97687828540802	True	True	True
227	ENSG00000204525	HLA-C	cMono	True	True	chr6:31268747_A_G	4.6723191146115786e-07	0.6283367276191711		1.181488418473016e-17	0.8237751126289368	False	True	True
228	ENSG00000206503	HLA-A	cMono	True	True	chr6:29946929_G_A	3.948708074544016e-09	0.6691523194313049		1.690207333942986e-06	0.5316710472106934	True	True	True
229	ENSG00000213719	CLIC1	cMono	False	True		0.0006180827544019	-0.339543342590332	chr6:31268539_G_T	5.06828146358384e-07	-0.4188636243343353	True	True	False
230	ENSG00000231500	RPS18	cMono	False	True		0.0019750758180483	0.2976804971694946	chr6:33080680_C_G	3.761467706853504e-07	-0.8706616759300232	False	True	True
231	ENSG00000232629	HLA-DQB2	cMono	True	True	chr6:32654426_G_T	3.3744296742748687e-15	1.2323431968688965		1.6553498008540265e-12	0.9192505478858948	False	True	True
232	ENSG00000234745	HLA-B	cMono	False	True		0.0001459880785342	-0.4535166025161743	chr6:31360468_A_G	5.130317793756057e-08	-0.5009377002716064	True	True	True
233	ENSG00000237541	HLA-DQA2	cMono	True	True	chr6:32636482_C_T	1.7043145369959228e-16	1.2944364547729492		4.782806575769282e-16	1.0156238079071045	True	True	True
234	ENSG00000274618	H4C6	cMono	True	True	chr6:26223861_A_G	7.996607379788764e-12	1.2128201723098757		6.2554174628191505e-12	1.090409755706787	True	False	False
235	ENSG00000278637	H4C1	cMono	False	True		0.0017376888811892	-0.6953142285346985	chr6:26239225_T_G	1.359899699258066e-06	-0.8343790769577026	True	False	False
236	ENSG00000279170	TSTD3	cMono	True	True	chr6:99572006_T_A	2.790768940073278e-07	-1.1296168565750122		7.407524858056839e-08	-0.8354632258415222	False	True	False
237	ENSG00000001561	ENPP4	ncMono	False	True		0.0017891772079046	-0.9732332229614258	chr6:46102573_T_A	6.623375527345612e-08	-1.155744552612305	True	True	False
238	ENSG00000031691	CENPQ	ncMono	False	True		0.0001140296198035	-0.8160402774810791	chr6:49438635_A_G	1.7554606601090513e-07	0.6247149705886841	False	True	False
239	ENSG00000051620	HEBP2	ncMono	True	False	chr6:138382401_A_G	1.7023218969782178e-06	-1.1946146488189695		0.0010522162412875	-0.7003374695777893	False	True	False
240	ENSG00000112299	VNN1	ncMono	False	True		0.0015565274636605	0.5230430364608765	chr6:132714186_A_C	2.193826513788261e-08	0.6959288716316223	True	True	True
241	ENSG00000112303	VNN2	ncMono	True	True	chr6:132733103_A_G	1.1737117308349178e-08	-0.9745619893074036		8.125494269513103e-08	-0.677531361579895	True	True	True
242	ENSG00000112584	FAM120B	ncMono	True	False	chr6:170349749_C_T	3.820584904794562e-07	-0.9005558490753174		8.421147635565462e-07	-0.7866300940513611	True	True	False
243	ENSG00000146386	ABRACL	ncMono	False	True		0.0002373050644752	0.6239573359489441	chr6:139164817_G_A	6.916031473720342e-10	-0.6493068933486938	False	True	True
244	ENSG00000179344	HLA-DQB1	ncMono	True	True	chr6:32636633_T_A	4.516770105744335e-11	-0.9785692095756532		7.579362714645635e-13	-0.9939969182014464	True	True	True
245	ENSG00000186470	BTN3A2	ncMono	True	True	chr6:26374931_A_G	2.774689207185466e-10	-1.5904470682144165		3.0180777726671107e-12	-1.1867318153381348	True	True	True
246	ENSG00000188820	CALHM6	ncMono	False	True		2.1988607269161928e-05	0.9876114130020142	chr6:116587423_G_A	5.60358265042682e-10	-1.363815188407898	False	False	False
247	ENSG00000196735	HLA-DQA1	ncMono	False	True		0.0009855045372851	-0.7895961403846741	chr6:32632796_C_T	1.4293288695356788e-10	-0.931111454963684	True	True	True
248	ENSG00000198502	HLA-DRB5	ncMono	True	True	chr6:32581675_C_G	4.568780734750311e-12	-1.467258334159851		2.6565150696766213e-14	-1.0408284664154053	False	True	True
249	ENSG00000204525	HLA-C	ncMono	True	True	chr6:31268747_A_G	3.9908956832850826e-08	0.8688977956771851		1.0184449018857297e-14	0.9288835525512696	False	True	True
250	ENSG00000206503	HLA-A	ncMono	True	True	chr6:29941782_G_A	2.7290603386738533e-08	0.7652781009674072		2.040237911789804e-07	0.6026533842086792	False	True	True
251	ENSG00000232629	HLA-DQB2	ncMono	True	True	chr6:32656954_A_G	2.6969189829595243e-10	1.1216542720794678		7.533265737617603e-08	0.8806189894676208	False	True	False
252	ENSG00000234745	HLA-B	ncMono	False	True		3.7584063947864683e-07	-0.9532395005226136	chr6:31406802_A_G	3.9511897537766374e-13	-1.377907395362854	False	True	True
253	ENSG00000237541	HLA-DQA2	ncMono	True	True	chr6:32636617_T_C	1.1020136319942272e-14	1.2574677467346191		2.316236984479964e-15	1.1164706945419312	True	True	True
254	ENSG00000010030	ETV7	NK	True	True	chr6:36386157_A_G	9.40852406852342e-11	1.5792404413223269		7.092385712680455e-16	0.8438349366188049	True	True	True
255	ENSG00000026950	BTN3A1	NK	True	False	chr6:26413516_C_A	1.0562587090770256e-06	0.7754283547401428		1.0946363181163276e-05	0.574338436126709	True	True	True
256	ENSG00000028839	TBPL1	NK	True	False	chr6:133978650_C_T	8.488337516263533e-05	0.8494733572006226		0.0001640681050636	0.6909219026565552	True	False	False
257	ENSG00000031691	CENPQ	NK	True	False	chr6:49435569_T_C	7.342080566907781e-05	-0.7766005396842957		0.0003931901058123	-0.4187632501125335	True	True	False
258	ENSG00000051620	HEBP2	NK	True	True	chr6:138388719_C_T	2.2350367097049083e-06	-1.0468950271606443	chr6:138388719_C_T	3.203766593993114e-08	-0.9967238306999208	True	True	True
259	ENSG00000085377	PREP	NK	True	False	chr6:105402971_C_A	1.641286793789937e-05	0.8554436564445496		1.0146517518036714e-05	0.8879921436309814	True	True	False
260	ENSG00000112305	SMAP1	NK	True	True	chr6:70783675_T_C	2.243700975731969e-06	0.7167527675628662		3.568723581283472e-07	0.693223774433136	True	True	True
261	ENSG00000112531	QKI	NK	True	False	chr6:162648678_G_A	5.160391777115816e-06	1.1128782033920288		0.0033672806586056	0.6392674446105957	True	True	True
262	ENSG00000112584	FAM120B	NK	True	True	chr6:170394857_C_T	5.347492892945465e-07	0.492824375629425		9.376994250449992e-07	0.4611926674842834	True	True	True
263	ENSG00000124508	BTN2A2	NK	True	True	chr6:26352338_T_C	1.5132877057457003e-09	1.1233216524124146		0.0001378220249611	0.5530427694320679	True	True	True
264	ENSG00000124588	NQO2	NK	True	True	chr6:2998085_T_A	1.9801858208341173e-09	-1.0134762525558472		1.5965160654163276e-08	-0.7935991287231445	True	True	True
265	ENSG00000135541	AHI1	NK	True	True	chr6:135347959_T_A	2.3282377010582053e-05	0.799223780632019		0.0002813927570786	0.5264107584953308	True	True	True
266	ENSG00000135596	MICAL1	NK	False	True		0.0018607722429035	-0.7114663124084473	chr6:109569628_C_A	7.092544888200872e-07	-0.7118451595306396	True	True	True
267	ENSG00000137364	TPMT	NK	True	False	chr6:18154664_C_T	3.812869772743525e-07	0.7839141488075256		6.033741081679815e-05	0.6078555583953857	True	True	True
268	ENSG00000164465	DCBLD1	NK	False	True		3.286722191893033e-05	-0.739325761795044	chr6:117551615_G_A	4.952219576084759e-07	-0.7449136972427368	True	True	True
269	ENSG00000179344	HLA-DQB1	NK	True	True	chr6:32647933_G_C	1.9167039315392064e-08	-0.9608889818191528		8.334639531877707e-09	-0.855250895023346	True	True	True
270	ENSG00000180992	MRPL14	NK	True	True	chr6:44113981_G_A	1.0581296819585928e-06	-0.8563467264175415	chr6:44113981_G_A	2.1414407445603205e-08	-0.7108998894691467	True	True	True
271	ENSG00000186470	BTN3A2	NK	True	True	chr6:26387318_C_T	2.715259068554907e-18	-1.575171947479248		9.017047851489756e-28	-1.5348687171936035	True	True	True
272	ENSG00000188820	CALHM6	NK	True	True	chr6:116464456_G_A	2.067066715974168e-12	-1.090836524963379		1.1259937389802105e-07	-0.7917529344558716	True	False	False
273	ENSG00000196126	HLA-DRB1	NK	False	True		6.984417970042241e-05	-0.6867589950561523	chr6:32609445_G_A	1.0330576416420437e-07	-0.709747314453125	True	True	True
274	ENSG00000196735	HLA-DQA1	NK	True	True	chr6:32622376_C_T	6.538745463382438e-09	-1.011589288711548		1.979440004756227e-08	-0.8311489820480347	True	True	True
275	ENSG00000198502	HLA-DRB5	NK	True	False	chr6:32591226_A_G	1.271060301778469e-07	-0.6684406399726868		2.086370444272132e-05	-0.507969319820404	True	True	True
276	ENSG00000204525	HLA-C	NK	True	True	chr6:31272403_A_C	1.0033580407638408e-09	1.0801790952682495		1.2575793935666933e-17	0.9948034882545472	True	True	True
277	ENSG00000204642	HLA-F	NK	True	True	chr6:29706871_A_G	4.4035875869026166e-08	-0.9056814908981324		4.1909573775434406e-08	-0.8809810876846313	True	True	True
278	ENSG00000204644	ZFP57	NK	True	True	chr6:29706105_T_C	7.787626090514266e-10	1.1264318227767944		7.349728451953061e-20	1.2128623723983765	True	True	True
279	ENSG00000206503	HLA-A	NK	True	True	chr6:30801361_A_G	1.99943882196655e-06	-0.6793876886367798		0.0135493678176961	-0.3267504870891571	True	True	True
280	ENSG00000231500	RPS18	NK	False	True		0.0001608055328878	-0.7827637791633606	chr6:33210616_A_C	1.4755310638696434e-10	-1.4440912008285522	False	True	True
281	ENSG00000231925	TAPBP	NK	True	True	chr6:33323095_G_A	1.8523372129175366e-09	-0.7805925011634827	chr6:33323095_G_A	4.778541364667854e-14	-0.800213098526001	True	True	True
282	ENSG00000234745	HLA-B	NK	True	True	chr6:31358015_A_G	1.1225922891238053e-12	-0.9594502449035645	chr6:31358015_A_G	1.6095396670920663e-14	-0.852024257183075	True	True	True
283	ENSG00000237541	HLA-DQA2	NK	True	True	chr6:32621891_C_A	1.2413898262485269e-12	1.1216917037963867	chr6:32621891_C_A	2.304866066214295e-13	1.0995535850524902	True	True	True
284	ENSG00000240065	PSMB9	NK	False	True		4.088115396232147e-05	0.407613456249237	chr6:32866452_A_G	3.571722760900687e-08	0.4618117809295654	True	True	True
285	ENSG00000274618	H4C6	NK	True	True	chr6:26205846_C_A	1.7295617759102223e-06	1.3939807415008545		1.2480897686901453e-05	1.269518494606018	True	False	False
286	ENSG00000279170	TSTD3	NK	True	True	chr6:99412855_A_G	3.163176343267213e-07	-0.8718050718307495		8.331149935735447e-06	-0.6615932583808899	True	True	True
