## supplementary tables for "Reconstructing donor genotypes from scRNA-seq for downstream eQTL and HLA–TCR analysis": supp_tab_10.tsv

## Supplementary Table 10: simplification of ensemblVEP variant annotation consequences
# original_annotation: annotation from ensemblVEP
# simplified_annotation: simplified annotation used in downstream analysis
	original_annotation	simplified_annotation
0	splice_acceptor_variant	essential splice
1	splice_donor_variant	essential splice
2	stop_gained	nonsense
3	missense_variant	missense
4	synonymous_variant	synonymous
5	5_prime_UTR_variant	5'UTR
6	3_prime_UTR_variant	3'UTR
7	intron_variant	intron
8	intergenic_variant	intergenic
9	not_transcribed	intergenic
10	frameshift_variant	other coding
11	stop_lost	other coding
12	start_lost	other coding
13	transcript_ablation	other coding
14	transcript_amplification	other coding
15	feature_elongation	other coding
16	feature_truncation	other coding
17	inframe_insertion	other coding
18	inframe_deletion	other coding
19	protein_altering_variant	other coding
20	incomplete_terminal_codon_variant	other coding
21	start_retained_variant	other coding
22	stop_retained_variant	other coding
23	coding_sequence_variant	other coding
24	coding_transcript_variant	other coding
25	NMD_transcript_variant	other coding
26	splice_donor_5th_base_variant	intron
27	splice_region_variant	intron
28	splice_donor_region_variant	intron
29	splice_polypyrimidine_tract_variant	intron
30	mature_miRNA_variant	other noncoding
31	non_coding_transcript_exon_variant	other noncoding
32	non_coding_transcript_variant	other noncoding
33	upstream_gene_variant	up/down gene
34	downstream_gene_variant	up/down gene
35	TFBS_ablation	regulatory
36	TFBS_amplification	regulatory
37	TF_binding_site_variant	regulatory
38	regulatory_region_ablation	regulatory
39	regulatory_region_amplification	regulatory
40	regulatory_region_variant	regulatory
41	sequence_variant	unknown
